# One Sea, Different Whales: Genomics Sheds Light on a Small Population of Fin Whales

**DOI:** 10.1101/2025.06.16.659691

**Authors:** Roberto Biello, Alessio Iannucci, Silvia Fuselli, Elisa Desiato, Jorge Urban R., Maria Cristina Fossi, Cristina Panti, Annalaura Mancia

## Abstract

Whales play a crucial role in marine ecosystems, yet many populations face growing environmental pressures. Among them, the fin whale, *Balaenoptera physalus*, from the Mediterranean Sea remains poorly characterized at the genomic level despite its classification as Endangered and decreasing in population size due to habitat degradation, climate change, and human-induced disturbances. Previous studies based on bioacoustics and telemetry data suggest the presence of resident and migratory subgroups, but the genetic isolation of this population remains uncertain. Here, we sequenced and analysed for the first time whole genomes of the Mediterranean fin whale to provide a comprehensive genomic characterization of this population, assessing its genomic variability, genetic load, population structure and potential for adaptation to environmental stressors. By comparing genomic data from Mediterranean fin whales with populations from the North Atlantic, North Pacific, and the Sea of Cortez (also sequenced in the present study), we aim to determine the degree of genetic isolation and contextualize the Mediterranean population within a broader evolutionary and conservation framework. Our results showed that while Mediterranean fin whales form a distinct genetic cluster, they are not entirely isolated from North Atlantic populations, with gene flow persisting at low levels. Furthermore, we identified a complex substructure within the Mediterranean, supporting the existence of a resident subpopulation. Although this population preserves moderate levels of genomic diversity and adaptive potential, it remains vulnerable to genomic erosion due to continued demographic decline, limited connectivity, and increasing environmental stressors. These findings underscore the urgency of targeted conservation actions and long-term genetic monitoring, especially as climate change accelerates and introduces increasingly unpredictable selective pressures that may exacerbate the risk of genomic erosion and threaten population viability.
