## Supplementary Tables for "One Sea, Different Whales: Genomics Sheds Light on a Small Population of Fin Whales"

### Sheet: Table_S1
Table S1. RNA-seq reads used for genome annotation. Sequences are from various tissues of species closely related to fin whales and were downloaded from NCBI database.
SRA	Species	Tissue
SRR11045090	Balaenoptera musculus	Fibroblast (Epidermis and Blubber)
SRR8270603	Balaenoptera musculus	Skin
DRR377325	Balaenoptera acutorostrata	Fibroblast cells
DRR377324	Balaenoptera acutorostrata	Fibroblast cells
SRR922125	Balaenoptera acutorostrata	Lung
SRR918701	Balaenoptera acutorostrata	Heart
SRR918699	Balaenoptera acutorostrata	Brain
SRR10339178	Balaenoptera brydei	Multi-tissues
ERR1331696	Balaenoptera borealis	Liver
SRR7229736	Megaptera novaeangliae	Blow
SRR2183423	Megaptera novaeangliae	Pooled tissues
SRR13853442	Eschrichtius robustus	Kidney
SRR13853443	Eschrichtius robustus	Liver

### Sheet: Table_S2
Table S2. Proteins used for genome annotation. Sequences are from various tissues of species closely related to fin whales and were downloaded from NCBI database.
Species	NCBI/ENA/RefSeq
Tursiops truncatus	GCF_011762595.1
Balaenoptera musculus	GCF_009873245.2
Balaenoptera acutorostrata scammoni	GCF_949987535.1
Bos taurus	GCF_002263795.3
Camelus dromedarius	GCF_036321535.1
Delphinapterus leucas	GCF_002288925.2
Physeter catodon	GCF_002837175.3
Orcinus orca	GCF_937001465.1
Monodon monoceros	GCF_005190385.1

### Sheet: Table_S3
Table S3. Protein sequences of 13 species retrieved from NCBI and used to build the maximum likelihood phylogenetic tree in Figure 1b.
Species name	Assembly	NCBI/ENA/RefSeq
Megaptera novaeangliae	MegNov	DNAZoo
Balaenoptera acutorostrata	BalAcu1.1	GCF_949987535.1
Balaenoptera musculus	mBalMus1.pri.v3	GCF_009873245.2
Balaenoptera ricei	mBalRic1.hap2	GCF_028023285.1
Eschrichtius robustus	Pur_ERob_v2	GCA_029890035.1
Eubalaena glacialis	mEubGla1.1.hap2.+ XY	GCF_028564815.1
Monodon monoceros	NGI_Narwhal_1	GCF_005190385.1
Delphinapterus leucas	ASM228892v3	GCF_002288925.2
Orcinus orca	mOrcOrc1.1	GCF_937001465.1
Tursiops truncatus	mTurTru1.mat.Y	GCF_011762595.1
Physeter catodon	ASM283717v5	GCF_002837175.3
Hippopotamus amphibius kiboko	mHipAmp2.hap2	GCF_030028045.1
Camelus dromedarius	mCamDro1.pat	GCF_036321535.1

### Sheet: Table_S4
Table S4. Metadata for fin whale individuals sequenced in this study. Number of reads, percentage of aligned reads, amount of aligned base pair and final mean coverage are also reported for each individual.
Sample ID	Sampling site	Population	Sex	Sampling date	Total reads (pair)	Aligned reads (%)	Aligned bases (bp)	Depth	Genotype likelyhood	SNP calling	Demography
MED01	Ligurian sea	MED	Female	2018-06-19	166193766	0.988758	23674755712	9.86	No	No	No
MED02	Ligurian sea	MED	Female	2018-06-19	262609108	0,990894	37026456541	14.21	Yes	Yes	Yes
MED03	Ligurian sea	MED	Female	2018-06-20	265599644	0.99123	37997504042	15.83	Yes	Yes	Yes
MED04	Ligurian sea	MED	Male	2018-09-12	154880788	0.991311	22168404185	9.24	Yes	Yes	No
MED05	Ligurian sea	MED	Male	2019-05-31	258703656	0,991693	37020339396	14.36	Yes	Yes	Yes
MED06	Ligurian sea	MED	Male	2019-06-04	105990242	0.992944	15203886883	6.33	Yes	No	No
MED07	Ligurian sea	MED	Female	2019-06-18	74454776	0.99217	10507860415	4.38	Yes	No	No
MED08	Ligurian sea	MED	Female	2019-07-09	271407550	0.992123	38842894974	16.18	Yes	Yes	Yes
MED09	Ligurian sea	MED	Male	2019-07-09	84965746	0.992582	12160925107	5.07	Yes	No	No
MED10	Ligurian sea	MED	Male	2019-07-09	253804282	0,9922	36191205953	13.78	Yes	Yes	Yes
MED11	Ligurian sea	MED	Male	2019-07-09	214927360	0.992383	30719273316	12.8	Yes	Yes	No
MED12	Ligurian sea	MED	Male	2019-07-09	79187620	0.992531	11371194135	4.74	No	No	No
MED13	Ligurian sea	MED	Male	2019-07-09	101646616	0.993048	14560014308	6.07	Yes	No	No
SOC01	Bahía de La Paz, Sea of Cortez	SOC	Female	2018-05-13	376656108	0.991537	53407164234	22.25	Yes	Yes	No
SOC02	Bahía de La Paz, Sea of Cortez	SOC	Female	2018-07-02	130844690	0.991409	18685186666	7.79	Yes	No	No
SOC03	Bahía de La Paz, Sea of Cortez	SOC	Male	2018-07-02	103088514	0.992115	14726685508	6.14	Yes	No	No
SOC04	Bahía de La Paz, Sea of Cortez	SOC	Male	2018-07-05	88443522	0.992508	12657595039	5.27	Yes	No	No
SOC05	Bahía de La Paz, Sea of Cortez	SOC	Female	2019-01-16	118983346	0.991442	17024443968	7.09	Yes	No	No
SOC06	Bahía de La Paz, Sea of Cortez	SOC	Female	2018-05-20	92261688	0.991762	13188884571	5.5	Yes	No	No
SOC07	Bahía de La Paz, Sea of Cortez	SOC	Female	2018-05-20	167179110	0.991707	23926629551	9.97	Yes	Yes	No

### Sheet: Table_S5
Table S5. Metadata and NCBI accession numbers of downloaded paired-end reads of additional fin whale individuals included in this study.
Sample ID	Sampling site	SRA	Population	Reference	Total reads (pair)	Aligned reads (%)	Aligned bases (bp)	Depth	Genotype likelyhood	SNP calling	Demography
ENPAK28	North Pacific	SRR23615134	NPA	Nigenda-Morales et al., 2023	296044639	0.99604	43714735053	16.2352	Yes	Yes	No
ENPAK27	North Pacific	SRR23615109	NPA	Nigenda-Morales et al., 2023	453267390	0.995017	66906136374	24.1448	Yes	Yes	No
ENPAK26	North Pacific	SRR23615110	NPA	Nigenda-Morales et al., 2023	396746916	0.996892	58331284874	21.6014	Yes	Yes	No
ENPAK25	North Pacific	SRR23615111	NPA	Nigenda-Morales et al., 2023	461072576	0.996674	67655909646	25.0444	Yes	Yes	No
ENPAK24	North Pacific	SRR23615112	NPA	Nigenda-Morales et al., 2023	370899114	0.996154	54623757553	19.7377	Yes	Yes	No
ENPAK23	North Pacific	SRR23615123	NPA	Nigenda-Morales et al., 2023	417901245	0.996275	60542758553	22.1598	Yes	Yes	No
ENPAK22	North Pacific	SRR23615135	NPA	Nigenda-Morales et al., 2023	436130576	0.996907	64136357925	23.525	Yes	Yes	No
ENPWA14	North Pacific	SRR23615137	NPA	Nigenda-Morales et al., 2023	439151370	0,995741	65382650128	24.5634	Yes	Yes	No
ENPOR13	North Pacific	SRR23615138	NPA	Nigenda-Morales et al., 2023	504553013	0,994787	75041470559	27.5422	Yes	Yes	Yes
GOC125	Sea of Cortez	SRR23615113	SOC	Nigenda-Morales et al., 2023	465229667	0,995824	69270553783	26.2475	Yes	Yes	Yes
GOC116	Sea of Cortez	SRR23615114	SOC	Nigenda-Morales et al., 2023	409134083	0,995981	60835793611	23.536	Yes	Yes	No
GOC112	Sea of Cortez	SRR23615115	SOC	Nigenda-Morales et al., 2023	480926190	0.996444	71494994528	25.4337	Yes	Yes	No
GOC091	Sea of Cortez	SRR23615118	SOC	Nigenda-Morales et al., 2023	419511178	0.995638	62598250749	25.1996	Yes	Yes	No
GOC086	Sea of Cortez	SRR23615119	SOC	Nigenda-Morales et al., 2023	398928579	0.995795	59245671361	23.0213	Yes	Yes	No
BP1402	Svalbard	SRR14357014	SVA	PRJNA704862	1135502597	0.993152	159934586712	60.2255	No	No	No
BP1706	Svalbard	SRR14357016	SVA	PRJNA704862	205557843	0.992878	29421994504	11.2155	Yes	Yes	Yes
BP1705	Svalbard	SRR14357017	SVA	PRJNA704862	194918910	0.994589	27885799631	10.5875	Yes	Yes	No
BP1704	Svalbard	SRR14357018	SVA	PRJNA704862	192224850	0.993278	27588539174	10.7886	Yes	Yes	No
BP1703	Svalbard	SRR14357019	SVA	PRJNA704862	191444447	0.993875	27327560196	10.6368	Yes	Yes	No
BP1702	Svalbard	SRR14357020	SVA	PRJNA704862	166237780	0.993363	23769441013	9.29618	Yes	Yes	No
BP1602	Svalbard	SRR14357021	SVA	PRJNA704862	200968906	0.993411	28772555900	11.1859	Yes	Yes	No
F18004	Iceland	SRR14979159	ICE	Wolf et al., 2022	273577224	0.994078	40472878965	15.1677	Yes	Yes	No
F18003	Iceland	SRR14986187	ICE	Wolf et al., 2022	277407928	0.99294	41017039656	15.5067	Yes	Yes	No
F18007	Iceland	SRR15013013	ICE	Wolf et al., 2022	309941339	0.994935	45819169324	17.2614	Yes	Yes	No
F18008	Iceland	SRR15013014	ICE	Wolf et al., 2022	241517503	0.994827	35705396206	13.3893	Yes	Yes	No
F18006	Iceland	SRR15013053	ICE	Wolf et al., 2022	299368422	0.989401	44278764768	16.6526	Yes	Yes	Yes
F18009	Iceland	SRR15042059	ICE	Wolf et al., 2022	228750865	0.992244	33865581557	12.9267	Yes	Yes	No
F18010	Iceland	SRR15042061	ICE	Wolf et al., 2022	220436527	0.994579	32635483957	12.3621	Yes	Yes	No
F18011	Iceland	SRR15042062	ICE	Wolf et al., 2022	250885312	0.994427	37147581028	14.1013	Yes	Yes	No
F18013	Iceland	SRR15042063	ICE	Wolf et al., 2022	246279347	0.994428	36457253886	13.735	Yes	Yes	No
F18014	Iceland	SRR15048183	ICE	Wolf et al., 2022	271053306	0.994627	40125387403	15.0798	Yes	Yes	No
F18015	Iceland	SRR15082441	ICE	Wolf et al., 2022	271192912	0.99418	40158766621	15.2048	Yes	Yes	No

### Sheet: Table_S6
Table S6. Complete mitogenome sequences retrieved from the literature and used to build the mtDNA phylogenetic tree.
Sample ID	Sampling site	Latitude	Longitude	NCBI Acc. No	Reference
KC572708_NAT	N.Atl	34.75	-76.42	KC572708	Archer et al., 2013
KC572709_NAT	N.Atl	33.9	-78.4	KC572709	Archer et al., 2013
KC572710_GoC	N.Pac	22.92	-111.08	KC572710	Archer et al., 2013
KC572711_NPA	N.Pac	49.68	154.4	KC572711	Archer et al., 2013
KC572712_NPA	N.Pac	40.33	-128.13	KC572712	Archer et al., 2013
KC572713_NPA	N.Pac	32.97	-120.45	KC572713	Archer et al., 2013
KC572714_NAT	N.Atl	41.5	-68.7	KC572714	Archer et al., 2013
KC572715_NPA	N.Pac	60.53	-151.27	KC572715	Archer et al., 2013
KC572716_NPA	N.Pac	NA	NA	KC572716	Archer et al., 2013
KC572717_NPA	N.Pac	33.5	-119.68	KC572717	Archer et al., 2013
KC572718_NPA	N.Pac	36.62	-126.87	KC572718	Archer et al., 2013
KC572719_NPA	N.Pac	47.48	-126.08	KC572719	Archer et al., 2013
KC572720_NPA	N.Pac	47.48	-126.08	KC572720	Archer et al., 2013
KC572721_NPA	N.Pac	47.48	-126.08	KC572721	Archer et al., 2013
KC572722_NPA	N.Pac	53.45	-168.57	KC572722	Archer et al., 2013
KC572723_NPA	N.Pac	53.45	-168.57	KC572723	Archer et al., 2013
KC572724_NPA	N.Pac	34.95	-122.13	KC572724	Archer et al., 2013
KC572725_NPA	N.Pac	34.95	-122.13	KC572725	Archer et al., 2013
KC572726_NPA	N.Pac	56.83	-153.22	KC572726	Archer et al., 2013
KC572727_NPA	N.Pac	32.73	-119.25	KC572727	Archer et al., 2013
KC572728_NPA	N.Pac	47.58	-122.35	KC572728	Archer et al., 2013
KC572729_NPA	N.Pac	57.95	-152.57	KC572729	Archer et al., 2013
KC572730_NPA	N.Pac	57.83	-153.38	KC572730	Archer et al., 2013
KC572731_NPA	N.Pac	25.35	-176.13	KC572731	Archer et al., 2013
KC572733_NPA	N.Pac	23.32	-174.77	KC572733	Archer et al., 2013
KC572734_NPA	N.Pac	56.35	-156.97	KC572734	Archer et al., 2013
KC572735_NPA	N.Pac	57.85	-153.38	KC572735	Archer et al., 2013
KC572736_NPA	N.Pac	32.62	-119.35	KC572736	Archer et al., 2013
KC572737_NPA	N.Pac	32.6	-119.37	KC572737	Archer et al., 2013
KC572738_NPA	N.Pac	32.65	-119.33	KC572738	Archer et al., 2013
KC572739_NPA	N.Pac	32.67	-119.3	KC572739	Archer et al., 2013
KC572740_NPA	N.Pac	32.68	-119.28	KC572740	Archer et al., 2013
KC572741_NPA	N.Pac	32.65	-119.2	KC572741	Archer et al., 2013
KC572742_NPA	N.Pac	32.65	-119.2	KC572742	Archer et al., 2013
KC572743_NPA	N.Pac	32.7	-119.32	KC572743	Archer et al., 2013
KC572744_NPA	N.Pac	32.62	-119.37	KC572744	Archer et al., 2013
KC572745_SHEM	S.Hem	-14.8	-84.77	KC572745	Archer et al., 2013
KC572746_NPA	N.Pac	59.17	-141.03	KC572746	Archer et al., 2013
KC572747_NPA	N.Pac	59.17	-141.03	KC572747	Archer et al., 2013
KC572748_NPA	N.Pac	59.17	-141.03	KC572748	Archer et al., 2013
KC572749_NPA	N.Pac	59.17	-141.03	KC572749	Archer et al., 2013
KC572750_NPA	N.Pac	59.05	-141.93	KC572750	Archer et al., 2013
KC572751_NPA	N.Pac	59.15	-141.12	KC572751	Archer et al., 2013
KC572752_NPA	N.Pac	59.28	-142.43	KC572752	Archer et al., 2013
KC572753_NPA	N.Pac	59.28	-142.43	KC572753	Archer et al., 2013
KC572754_NPA	N.Pac	59.28	-142.43	KC572754	Archer et al., 2013
KC572755_NPA	N.Pac	59.28	-142.43	KC572755	Archer et al., 2013
KC572756_NPA	N.Pac	59.35	-142.38	KC572756	Archer et al., 2013
KC572757_NPA	N.Pac	59.45	-142.45	KC572757	Archer et al., 2013
KC572758_NPA	N.Pac	59	-144.15	KC572758	Archer et al., 2013
KC572759_NPA	N.Pac	58.73	-144.13	KC572759	Archer et al., 2013
KC572760_NPA	N.Pac	58.53	-144.85	KC572760	Archer et al., 2013
KC572761_NPA	N.Pac	56.92	-152.68	KC572761	Archer et al., 2013
KC572762_NPA	N.Pac	57	-152.67	KC572762	Archer et al., 2013
KC572763_NPA	N.Pac	57.08	-151.52	KC572763	Archer et al., 2013
KC572764_NPA	N.Pac	54.43	-166.8	KC572764	Archer et al., 2013
KC572765_NPA	N.Pac	54.92	-167.13	KC572765	Archer et al., 2013
KC572766_NPA	N.Pac	54.8	-167.3	KC572766	Archer et al., 2013
KC572767_NPA	N.Pac	54.78	-167.4	KC572767	Archer et al., 2013
KC572768_NPA	N.Pac	54.78	-167.4	KC572768	Archer et al., 2013
KC572769_NPA	N.Pac	54.92	-167.45	KC572769	Archer et al., 2013
KC572770_NPA	N.Pac	54.93	-167.63	KC572770	Archer et al., 2013
KC572771_NPA	N.Pac	55.02	-167.63	KC572771	Archer et al., 2013
KC572772_NPA	N.Pac	55.02	-167.63	KC572772	Archer et al., 2013
KC572773_NPA	N.Pac	55.73	-169.47	KC572773	Archer et al., 2013
KC572774_NPA	N.Pac	57.07	-156.2	KC572774	Archer et al., 2013
KC572775_NPA	N.Pac	57.07	-156.2	KC572775	Archer et al., 2013
KC572776_NPA	N.Pac	57.03	-156.17	KC572776	Archer et al., 2013
KC572777_NPA	N.Pac	55.7	-155.93	KC572777	Archer et al., 2013
KC572778_NPA	N.Pac	58.1	-151.12	KC572778	Archer et al., 2013
KC572779_NPA	N.Pac	58.98	-150.4	KC572779	Archer et al., 2013
KC572780_NPA	N.Pac	45.28	-126.13	KC572780	Archer et al., 2013
KC572781_NPA	N.Pac	57.02	-135.28	KC572781	Archer et al., 2013
KC572782_SHEM	S.Hem	NA	NA	KC572782	Archer et al., 2013
KC572783_NPA	N.Pac	47.98	-122.22	KC572783	Archer et al., 2013
KC572784_NPA	N.Pac	59.73	-176.02	KC572784	Archer et al., 2013
KC572785_NPA	N.Pac	56.98	-152.63	KC572785	Archer et al., 2013
KC572786_NPA	N.Pac	56.98	-152.63	KC572786	Archer et al., 2013
KC572787_GOC	GoC	NA	NA	KC572787	Archer et al., 2013
KC572789_GOC	GoC	NA	NA	KC572789	Archer et al., 2013
KC572790_NPA	N.Pac	NA	NA	KC572790	Archer et al., 2013
KC572791_SHEM	S.Hem	-45.67	8.98	KC572791	Archer et al., 2013
KC572792_SHEM	S.Hem	-52.18	2.85	KC572792	Archer et al., 2013
KC572793_SHEM	S.Hem	-52.18	2.85	KC572793	Archer et al., 2013
KC572794_SHEM	S.Hem	-52.08	2.83	KC572794	Archer et al., 2013
KC572795_SHEM	S.Hem	-55.68	0.52	KC572795	Archer et al., 2013
KC572796_SHEM	S.Hem	-55.68	0.52	KC572796	Archer et al., 2013
KC572797_SHEM	S.Hem	-55.68	0.52	KC572797	Archer et al., 2013
KC572798_SHEM	S.Hem	-55.68	0.52	KC572798	Archer et al., 2013
KC572799_SHEM	S.Hem	-55.77	0.55	KC572799	Archer et al., 2013
KC572800_SHEM	S.Hem	-55.77	0.55	KC572800	Archer et al., 2013
KC572801_SHEM	S.Hem	-55.77	0.55	KC572801	Archer et al., 2013
KC572802_SHEM	S.Hem	-55.77	0.55	KC572802	Archer et al., 2013
KC572803_SHEM	S.Hem	-56.2	2.42	KC572803	Archer et al., 2013
KC572804_SHEM	S.Hem	-56.2	2.42	KC572804	Archer et al., 2013
KC572805_SHEM	S.Hem	-67.57	5.47	KC572805	Archer et al., 2013
KC572806_SHEM	S.Hem	-66.88	6.13	KC572806	Archer et al., 2013
KC572807_NPA	N.Pac	32.83	-119.07	KC572807	Archer et al., 2013
KC572808_NPA	N.Pac	32.83	-118.95	KC572808	Archer et al., 2013
KC572809_NPA	N.Pac	33.02	-119.02	KC572809	Archer et al., 2013
KC572810_NPA	N.Pac	34.33	-119.42	KC572810	Archer et al., 2013
KC572811_NPA	N.Pac	46.08	-126.13	KC572811	Archer et al., 2013
KC572812_NPA	N.Pac	46.53	-128.03	KC572812	Archer et al., 2013
KC572813_NPA	N.Pac	43.63	-128.93	KC572813	Archer et al., 2013
KC572814_NPA	N.Pac	43.63	-128.93	KC572814	Archer et al., 2013
KC572815_NPA	N.Pac	46.6	-128.78	KC572815	Archer et al., 2013
KC572816_NPA	N.Pac	36.57	-123.63	KC572816	Archer et al., 2013
KC572817_NPA	N.Pac	36.57	-123.63	KC572817	Archer et al., 2013
KC572818_NPA	N.Pac	37.15	-126.07	KC572818	Archer et al., 2013
KC572819_NPA	N.Pac	35.13	-123.65	KC572819	Archer et al., 2013
KC572820_NPA	N.Pac	35	-123.82	KC572820	Archer et al., 2013
KC572821_NPA	N.Pac	33.77	-124.42	KC572821	Archer et al., 2013
KC572822_NPA	N.Pac	33.77	-124.42	KC572822	Archer et al., 2013
KC572823_NPA	N.Pac	32.57	-122.98	KC572823	Archer et al., 2013
KC572824_NPA	N.Pac	55.93	-169.98	KC572824	Archer et al., 2013
KC572825_NAT	N.Atl	25.43	-76.7	KC572825	Archer et al., 2013
KC572826_NAT	N.Atl	39.62	-71.25	KC572826	Archer et al., 2013
KC572827_NAT	N.Atl	39.47	-72.32	KC572827	Archer et al., 2013
KC572828_NAT	N.Atl	37.27	-76.4	KC572828	Archer et al., 2013
KC572829_NAT	N.Atl	37.58	-75.62	KC572829	Archer et al., 2013
KC572830_SHEM	S.Hem	-58.82	13.08	KC572830	Archer et al., 2013
KC572831_SHEM	S.Hem	-56.63	11.28	KC572831	Archer et al., 2013
KC572832_SHEM	S.Hem	-56.57	11.15	KC572832	Archer et al., 2013
KC572833_SHEM	S.Hem	-56.57	11.15	KC572833	Archer et al., 2013
KC572834_SHEM	S.Hem	-56.57	11.15	KC572834	Archer et al., 2013
KC572835_SHEM	S.Hem	-56.57	11.15	KC572835	Archer et al., 2013
KC572836_SHEM	S.Hem	-56.57	11.15	KC572836	Archer et al., 2013
KC572837_SHEM	S.Hem	-56.57	11.15	KC572837	Archer et al., 2013
KC572838_SHEM	S.Hem	-56.57	11.15	KC572838	Archer et al., 2013
KC572839_SHEM	S.Hem	-56.57	11.15	KC572839	Archer et al., 2013
KC572840_SHEM	S.Hem	-55.95	9.27	KC572840	Archer et al., 2013
KC572841_SHEM	S.Hem	-55.95	9.27	KC572841	Archer et al., 2013
KC572842_SHEM	S.Hem	-55.95	9.27	KC572842	Archer et al., 2013
KC572843_SHEM	S.Hem	-55.95	9.27	KC572843	Archer et al., 2013
KC572844_SHEM	S.Hem	-55.95	9.27	KC572844	Archer et al., 2013
KC572845_SHEM	S.Hem	-55.95	9.27	KC572845	Archer et al., 2013
KC572846_SHEM	S.Hem	-55.95	9.27	KC572846	Archer et al., 2013
KC572847_SHEM	S.Hem	-55.95	9.27	KC572847	Archer et al., 2013
KC572848_SHEM	S.Hem	-55.95	9.27	KC572848	Archer et al., 2013
KC572849_SHEM	S.Hem	-55.95	9.27	KC572849	Archer et al., 2013
KC572850_SHEM	S.Hem	-55.95	9.27	KC572850	Archer et al., 2013
KC572851_SHEM	S.Hem	-55.95	9.27	KC572851	Archer et al., 2013
KC572852_SHEM	S.Hem	-55.95	9.27	KC572852	Archer et al., 2013
KC572853_SHEM	S.Hem	-62.1	117.5	KC572853	Archer et al., 2013
KC572854_SHEM	S.Hem	-62.1	117.5	KC572854	Archer et al., 2013
KC572855_NPA	N.Pac	52.95	-131.22	KC572855	Archer et al., 2013
KC572856_MED	N.Atl	NA	NA	KC572856	Archer et al., 2013
KC572857_MED	N.Atl	NA	NA	KC572857	Archer et al., 2013
KC572858_MED	N.Atl	NA	NA	KC572858	Archer et al., 2013
KC572859_MED	N.Atl	NA	NA	KC572859	Archer et al., 2013
KC572860_MED	N.Atl	NA	NA	KC572860	Archer et al., 2013
NAT0713_NAT	N.Atl	64.78	-11.92	NAT0713	Arnason et al., 1991
NAT0001_NAT	N.Atl	NA	NA	NAT0001	Cabrera et al., 2019
NAT0002_NAT	N.Atl	NA	NA	NAT0002	Cabrera et al., 2019
NAT0662_NAT	N.Atl	NA	NA	NAT0662	Cabrera et al., 2019
NAT0003_NAT	N.Atl	NA	NA	NAT0003	Cabrera et al., 2019
NAT0004_NAT	N.Atl	NA	NA	NAT0004	Cabrera et al., 2019
NAT0005_NAT	N.Atl	NA	NA	NAT0005	Cabrera et al., 2019
NAT0006_NAT	N.Atl	NA	NA	NAT0006	Cabrera et al., 2019
NPA0347_NPA	N.Pac	NA	NA	NPA0347	Cabrera et al., 2019
SRR14357014_NAT	N.Atl	78.41	15.54	SRR14357014	Jossey et al., 2024
SRR14357016_NAT	N.Atl	79.95	11.85	SRR14357016	Jossey et al., 2024
SRR14357017_NAT	N.Atl	78.78	10.12	SRR14357017	Jossey et al., 2024
SRR14357018_NAT	N.Atl	78.78	10.12	SRR14357018	Jossey et al., 2024
SRR14357019_NAT	N.Atl	78.7	9.8	SRR14357019	Jossey et al., 2024
SRR14357020_NAT	N.Atl	78.7	9.8	SRR14357020	Jossey et al., 2024
SRR14357021_NAT	N.Atl	78.18	11.1	SRR14357021	Jossey et al., 2024
SRR14918101_NAT	N.Atl	64.3	28.7	SRR14918101	Wolf et al., 2022
SRR14918207_NAT	N.Atl	64.2	28.7	SRR14918207	Wolf et al., 2022
SRR14919068_NAT	N.Atl	65.4	28.1	SRR14919068	Wolf et al., 2022
SRR14920141_NAT	N.Atl	64.2	28.7	SRR14920141	Wolf et al., 2022
SRR14920391_NAT	N.Atl	64.6	27.6	SRR14920391	Wolf et al., 2022
SRR14921293_NAT	N.Atl	64.8	28.6	SRR14921293	Wolf et al., 2022
SRR14923518_NAT	N.Atl	64.3	28.3	SRR14923518	Wolf et al., 2022
SRR14949167_NAT	N.Atl	64.3	27.9	SRR14949167	Wolf et al., 2022
SRR14949244_NAT	N.Atl	64.9	28.6	SRR14949244	Wolf et al., 2022
SRR14979159_NAT	N.Atl	64.1	26.4	SRR14979159	Wolf et al., 2022
SRR14986187_NAT	N.Atl	64.4	26.9	SRR14982019	Wolf et al., 2022
SRR14982019_NAT	N.Atl	64.5	29.4	SRR14986187	Wolf et al., 2022
SRR14989541_NAT	N.Atl	64.5	29.3	SRR14989541	Wolf et al., 2022
SRR15013014_NAT	N.Atl	64.6	26.6	SRR15013013	Wolf et al., 2022
SRR15013013_NAT	N.Atl	64.3	27.4	SRR15013014	Wolf et al., 2022
SRR15013053_NAT	N.Atl	64.4	27.4	SRR15013053	Wolf et al., 2022
SRR15042059_NAT	N.Atl	63.9	28.5	SRR15042059	Wolf et al., 2022
SRR15042061_NAT	N.Atl	63.9	28.8	SRR15042061	Wolf et al., 2022
SRR15042062_NAT	N.Atl	64	27.2	SRR15042062	Wolf et al., 2022
SRR15042063_NAT	N.Atl	63.8	26	SRR15042063	Wolf et al., 2022
SRR15048183_NAT	N.Atl	63.8	26	SRR15048183	Wolf et al., 2022
SRR15082441_NAT	N.Atl	63.8	26.9	SRR15082441	Wolf et al., 2022
SRR15082561_NAT	N.Atl	63.4	26.2	SRR15082454	Wolf et al., 2022
SRR15082562_NAT	N.Atl	63.4	26.2	SRR15082561	Wolf et al., 2022
SRR15082454_NAT	N.Atl	63.6	26.2	SRR15082562	Wolf et al., 2022
SRR15116553_NAT	N.Atl	63.6	27.2	SRR15116538	Wolf et al., 2022
SRR15116538_NAT	N.Atl	63.6	27.8	SRR15116553	Wolf et al., 2022
SRR15116716_NAT	N.Atl	62.9	25.2	SRR15116715	Wolf et al., 2022
SRR15116715_NAT	N.Atl	62.9	25.8	SRR15116716	Wolf et al., 2022
SRR15197161_NAT	N.Atl	62.9	25.8	SRR15197161	Wolf et al., 2022
SRR15197162_NAT	N.Atl	63.1	25.8	SRR15197162	Wolf et al., 2022
SRR15197267_NAT	N.Atl	63.1	26.8	SRR15197267	Wolf et al., 2022
SRR15197618_NAT	N.Atl	63.4	26.8	SRR15197618	Wolf et al., 2022
SRR15319962_NAT	N.Atl	63.1	26.2	SRR15319946	Wolf et al., 2022
SRR15319948_NAT	N.Atl	63.4	27.8	SRR15319947	Wolf et al., 2022
SRR15319947_NAT	N.Atl	63.1	26.8	SRR15319948	Wolf et al., 2022
SRR15319946_NAT	N.Atl	63.4	27.2	SRR15319962	Wolf et al., 2022
SRR15525325_NAT	N.Atl	63.6	26.8	SRR15525325	Wolf et al., 2022
SRR15525328_NAT	N.Atl	63.6	26.8	SRR15525328	Wolf et al., 2022
SRR15525329_NAT	N.Atl	63.6	26.5	SRR15525329	Wolf et al., 2022
SRR18190603_NAT	N.Atl	63.4	26.8	SRR18190603	Wolf et al., 2022
SRR18190604_NAT	N.Atl	63.4	26.8	SRR18190604	Wolf et al., 2022
SRR18671187_NAT	N.Atl	63.4	26.8	SRR18671187	Wolf et al., 2022
SRR18671190_NAT	N.Atl	63.4	27.2	SRR18671190	Wolf et al., 2022
SRR18671192_NAT	N.Atl	63.4	26.8	SRR18671192	Wolf et al., 2022
SRR18671246_NAT	N.Atl	63.4	26.8	SRR18671246	Wolf et al., 2022
SRR18671247_NAT	N.Atl	63.4	26.8	SRR18671247	Wolf et al., 2022
SRR18671248_NAT	N.Atl	63.4	26.8	SRR18671248	Wolf et al., 2022
SRR18671249_NAT	N.Atl	63.1	26.8	SRR18671249	Wolf et al., 2022
SRR18671250_NAT	N.Atl	63.4	26.2	SRR18671250	Wolf et al., 2022
SRR18671251_NAT	N.Atl	63.4	26.2	SRR18671251	Wolf et al., 2022
DCO37_SHEM	S.Hem	-62	-58	DCO37	Buss et al., 2023
BH01_SHEM	S.Hem	-54.25	-36.75	BH01	Buss et al., 2023
BHBall01_SHEM	S.Hem	-62	-58	BHBall01	Buss et al., 2023
BLJS01_SHEM	S.Hem	-62	-58	BLJS01	Buss et al., 2023
DCO004_SHEM	S.Hem	-62	-58	DCO004	Buss et al., 2023
DCO013_SHEM	S.Hem	-62	-58	DCO013	Buss et al., 2023
DCO019_SHEM	S.Hem	-62	-58	DCO019	Buss et al., 2023
DCO11_SHEM	S.Hem	-62	-58	DCO11	Buss et al., 2023
DCO20_SHEM	S.Hem	-62	-58	DCO20	Buss et al., 2023
DCO27_SHEM	S.Hem	-62	-58	DCO27	Buss et al., 2023
DCO36_SHEM	S.Hem	-62	-58	DCO36	Buss et al., 2023
DCO40_SHEM	S.Hem	-62	-58	DCO40	Buss et al., 2023
FKB3_SHEM	S.Hem	-51.73	-59.22	FKB3	Buss et al., 2023
FKPD_SHEM	S.Hem	-51.73	-59.22	FKPD	Buss et al., 2023
GO002_SHEM	S.Hem	-54.25	-36.75	GO002	Buss et al., 2023
GO146_SHEM	S.Hem	-54.25	-36.75	GO146	Buss et al., 2023
NHMSUK.Z.1991.83.2_SHEM	S.Hem	NA	NA	NHMSUK.Z.1991.83.2	Buss et al., 2023
NHMUK.ZD.1847.2.251_NAT	N.Atl	56.6	0.1	NHMUK.ZD.1847.2.251	Buss et al., 2023
NHMUK.ZD.2023.3_SHEM	S.Hem	-63.1	82.12	NHMUK.ZD.2023.3	Buss et al., 2023
NHMUK.ZD.2023.9_SHEM	S.Hem	-63.1	82.12	NHMUK.ZD.2023.9	Buss et al., 2023
SI014_SHEM	S.Hem	-60.6	-45.5	SI014	Buss et al., 2023
SI021_SHEM	S.Hem	-60.6	-45.5	SI021	Buss et al., 2023
SI027_SHEM	S.Hem	-62	-58	SI027	Buss et al., 2023
SI034_SHEM	S.Hem	-60.6	-45.5	SI034	Buss et al., 2023
SI038_SHEM	S.Hem	-60.6	-45.5	SI038	Buss et al., 2023
SI041_SHEM	S.Hem	-60.6	-45.5	SI041	Buss et al., 2023
SI042_SHEM	S.Hem	-60.6	-45.5	SI042	Buss et al., 2023

### Sheet: Table_S7
Table S7. Kinship coefficient estimated by ngsRelate. Only pairs with values of Theta above 0.25 are showed.
Ind1	Ind2	Theta
SOC04	SOC05	0.502901
SOC05	SOC07	0.499246
SOC04	SOC06	0.494779
SOC04	SOC07	0.492753
MED12	MED10	0.492297
SOC03	SOC07	0.492079
MED01	MED02	0.490502
SOC03	SOC05	0.49031
SOC01	SOC04	0.490112
SOC06	SOC07	0.490057
SOC05	SOC06	0.489772
SOC01	SOC07	0.48806
SOC01	SOC05	0.487999
SOC01	SOC03	0.483937
SOC03	SOC04	0.482409
SOC01	SOC06	0.480732
BP1402	BP1602	0.474996
SOC03	SOC06	0.474761

### Sheet: Table_S8
Table S8. NCBI accession numbers of downloaded paired-end reads of Megaptera novaeangliae and Balaenoptera musculus individuals included in this study.
Species	SRA	Reference
Balaenoptera musculus	SRR14357010	Jossey et al., 2024
Balaenoptera musculus	SRR14357022	Jossey et al., 2024
Balaenoptera musculus	SRR14357025	Jossey et al., 2024
Balaenoptera musculus	SRR14357030	Jossey et al., 2024
Balaenoptera musculus	SRR14357033	Jossey et al., 2024
Megaptera novaeangliae	SRR17870678	DNA Zoo
Megaptera novaeangliae	SRR5665639	Arnason et al., 2018
Megaptera novaeangliae	SRR8385996	Tollis et al., 2019
Megaptera novaeangliae	SRR8386013	Tollis et al., 2019
Megaptera novaeangliae	SRR8386011	Tollis et al., 2019

### Sheet: Table_S9
Table S9. Global FST estimated between each pair of populations, extracted from unfolded 2DSFS estimated with realSFS.
	NPA	SOC	SVA	ICE	MED
NPA	0
SOC	0.147	0
SVA	0.173	0.265	0
ICE	0.185	0.293	0.028	0
MED	0.197	0.303	0.031	0.023	0
